# Characterization of transcriptomic changes in the neurovascular unit of Alzheimiers transgenic mouse models using digital spatial profiling

**DOI:** 10.1101/2025.03.03.640886

**Authors:** Vrishali S. Salian, Kevin J. Thompson, Xiaojia Tang, Val J. Lowe, Krishna R. Kalari, Karunya K. Kandimalla

## Abstract

Alzheimer’s disease (AD) affects 40 million individuals globally and is characterized by the accumulation of amyloid-beta (Aβ) proteins, which aggregate and form plaques.

BBB dysfunction drives AD cerebrovascular pathology and BBB integrity is maintained by neurovascular unit (NVU). Specifically, within the NVU, the cerebral endothelial cells maintain vascular homeostasis. In this study, we isolated endothelial-enriched regions of interest (ROIs) using the Nanostring GeoMx digital spatial profiler and employed a deconvolution model to evaluate transcriptomic changes. We observed dysregulation of cellular signaling potentially disrupting the APP+ BBB integrity. Analysis of ligand-receptor pairings that are the foundation of the NVU intercellular signaling indicated that the endothelial vasculature completes a feedback loop with the NVU to the regulating astroctyes. Further, we identified potentially antagonistic signaling roles for opioid receptor species that should be further investigated for potential therapeutic targets.

**Graphical Abstract:** 
