## Supplementary File 4 for "Characterization of transcriptomic changes in the neurovascular unit of Alzheimiers transgenic mouse models using digital spatial profiling"

### Sheet: MicroGlia
ligand	receptor	cell_from_mean_exprs	cell_from	cell_to_mean_exprs	cell_to	comm_type	Mean	Spearman	logFC.from	logFC.to
Selplg	Selp	8.09907	MicroGlia	10.3839	OPC	other	9.24148	0.427234	0.171816	0.539504
Selplg	Selp	8.09907	MicroGlia	10.0376	MicroGlia	other	9.06832	0.427234	0.171816	0.500449
Pomc	Oprd1	7.45533	MicroGlia	10.6205	MicroGlia	other	9.03793	0.369661	0.176627	0.562361
Selplg	Selp	8.09907	MicroGlia	9.15392	Vasculature	other	8.6265	0.427234	0.171816	0.334486
Selplg	Selp	8.09907	MicroGlia	8.87033	Neuron	other	8.4847	0.427234	0.171816	0.293805
Selplg	Selp	8.09907	MicroGlia	8.77143	Astrocytes	other	8.43525	0.427234	0.171816	0.291063
Selplg	Selp	8.09907	MicroGlia	7.95891	Oligo	other	8.02899	0.427234	0.171816	0.193913
Pomc	Oprd1	7.45533	MicroGlia	8.34892	Vasculature	other	7.90212	0.369661	0.176627	0.175983
Pomc	Oprd1	7.45533	MicroGlia	8.34877	Neuron	other	7.90205	0.369661	0.176627	0.167524
Pomc	Oprd1	7.45533	MicroGlia	7.78523	Astrocytes	other	7.62028	0.369661	0.176627	0.0762731
Pomc	Oprd1	7.45533	MicroGlia	7.54093	OPC	other	7.49813	0.369661	0.176627	0.031433
Pomc	Oprd1	7.45533	MicroGlia	7.35775	Oligo	other	7.40654	0.369661	0.176627	0.0510962
Sema3a	Plxna4	6.60835	MicroGlia	7.30943	Neuron	other	6.95889	0.372798	0.0626348	0.00773719
Sema3a	Plxna4	6.60835	MicroGlia	7.23406	MicroGlia	other	6.92121	0.372798	0.0626348	0.0438473

### Sheet: Oligo
ligand	receptor	cell_from_mean_exprs	cell_from	cell_to_mean_exprs	cell_to	comm_type	Mean	Spearman	logFC.from	logFC.to
Bsg	Slc16a1	13.6408	Oligo	8.67697	Oligo	other	11.1589	0.402208	0.485115	0.273906
Bsg	Slc16a1	13.6408	Oligo	7.63383	Neuron	other	10.6373	0.402208	0.485115	0.0628411
Hsp90b1	Pparg	8.92094	Oligo	8.36832	Vasculature	other	8.64463	0.404065	0.272111	0.320346
Hsp90b1	Pparg	8.92094	Oligo	7.78021	Astrocytes	other	8.35058	0.404065	0.272111	0.227848
Hsp90b1	Pparg	8.92094	Oligo	7.59569	OPC	other	8.25831	0.404065	0.272111	0.198042
Hsp90b1	Pparg	8.92094	Oligo	6.88488	MicroGlia	other	7.90291	0.404065	0.272111	0.0785207
Hsp90b1	Pparg	8.92094	Oligo	6.87795	Oligo	other	7.89945	0.404065	0.272111	0.0844712

### Sheet: OPC
ligand	receptor	cell_from_mean_exprs	cell_from	cell_to_mean_exprs	cell_to	comm_type	Mean	Spearman	logFC.from	logFC.to
Tgfb1	Tgfbr1	6.47577	OPC	7.04935	Vasculature	other	6.76256	0.368811	0.00310531	0.0655606
Tgfb1	Tgfbr1	6.47577	OPC	6.91949	Neuron	other	6.69763	0.368811	0.00310531	0.0623888

### Sheet: Neuron
ligand	receptor	cell_from_mean_exprs	cell_from	cell_to_mean_exprs	cell_to	comm_type	Mean	Spearman	logFC.from	logFC.to
Bsg	Slc16a1	14.6102	Neuron	8.67697	Oligo	other	11.6436	0.561195	0.504711	0.273906
Bsg	Cav1	14.6102	Neuron	8.57877	OPC	other	11.5945	0.434474	0.504711	0.315775
Bsg	Cav1	14.6102	Neuron	8.02883	Astrocytes	other	11.3195	0.434474	0.504711	0.229147
Bsg	Cav1	14.6102	Neuron	7.74619	Vasculature	other	11.1782	0.434474	0.504711	0.17473
Bsg	Slc16a1	14.6102	Neuron	7.63383	Neuron	other	11.122	0.561195	0.504711	0.0628411
Bsg	Cav1	14.6102	Neuron	7.42875	MicroGlia	other	11.0195	0.434474	0.504711	0.189357
Bsg	Cav1	14.6102	Neuron	7.08827	Neuron	other	10.8492	0.434474	0.504711	0.0457827
Sema3e	Plxna1	7.31081	Neuron	8.51073	OPC	other	7.91077	0.355985	0.139525	0.243874
Sema3e	Plxna1	7.31081	Neuron	8.47876	Vasculature	other	7.89478	0.355985	0.139525	0.224738
Sema3e	Plxna1	7.31081	Neuron	8.25289	Neuron	other	7.78185	0.355985	0.139525	0.202667
Sema3e	Plxna1	7.31081	Neuron	8.21745	Astrocytes	other	7.76413	0.355985	0.139525	0.195122
Sema3e	Plxna1	7.31081	Neuron	7.84758	MicroGlia	other	7.57919	0.355985	0.139525	0.139841
Sema3e	Plxna1	7.31081	Neuron	7.23965	Oligo	other	7.27523	0.355985	0.139525	0.0758561

### Sheet: Vasculature
ligand	receptor	cell_from_mean_exprs	cell_from	cell_to_mean_exprs	cell_to	comm_type	Mean	Spearman	logFC.from	logFC.to
Bsg	Slc16a1	13.8961	Vasculature	8.67697	Oligo	other	11.2866	0.415717	0.438004	0.273906
Bsg	Cav1	13.8961	Vasculature	8.57877	OPC	other	11.2375	0.381976	0.438004	0.315775
Bsg	Cav1	13.8961	Vasculature	8.02883	Astrocytes	other	10.9625	0.381976	0.438004	0.229147
Bsg	Cav1	13.8961	Vasculature	7.74619	Vasculature	other	10.8212	0.381976	0.438004	0.17473
Bsg	Slc16a1	13.8961	Vasculature	7.63383	Neuron	other	10.765	0.415717	0.438004	0.0628411
Bsg	Cav1	13.8961	Vasculature	7.42875	MicroGlia	other	10.6624	0.381976	0.438004	0.189357
Bsg	Cav1	13.8961	Vasculature	7.08827	Neuron	other	10.4922	0.381976	0.438004	0.0457827
Pdyn	Oprk1	7.95429	Vasculature	8.32673	OPC	other	8.14051	0.418821	0.143516	0.257503
Pdyn	Oprk1	7.95429	Vasculature	8.09084	Vasculature	other	8.02257	0.418821	0.143516	0.194252
Pdyn	Oprk1	7.95429	Vasculature	8.05629	Neuron	other	8.00529	0.418821	0.143516	0.179973
Pdyn	Oprk1	7.95429	Vasculature	7.9567	MicroGlia	other	7.95549	0.418821	0.143516	0.199036
Pdyn	Oprk1	7.95429	Vasculature	7.54106	Astrocytes	other	7.74768	0.418821	0.143516	0.0956956
Prl8a2	Pgr	8.18028	Vasculature	7.26991	MicroGlia	other	7.7251	0.453035	0.218705	0.157448
Prl8a2	Pgr	8.18028	Vasculature	6.89673	Neuron	other	7.53851	0.453035	0.218705	0.0588542

### Sheet: Astrocytes
ligand	receptor	cell_from_mean_exprs	cell_from	cell_to_mean_exprs	cell_to	comm_type	Mean	Spearman	logFC.from	logFC.to
Bsg	Slc16a1	13.4859	Astrocytes	8.67697	Oligo	other	11.0814	0.442715	0.426801	0.273906
Bsg	Cav1	13.4859	Astrocytes	8.57877	OPC	other	11.0323	0.36711	0.426801	0.315775
Bsg	Cav1	13.4859	Astrocytes	8.02883	Astrocytes	other	10.7574	0.36711	0.426801	0.229147
Bsg	Cav1	13.4859	Astrocytes	7.74619	Vasculature	other	10.616	0.36711	0.426801	0.17473
Bsg	Slc16a1	13.4859	Astrocytes	7.63383	Neuron	other	10.5599	0.442715	0.426801	0.0628411
Bsg	Cav1	13.4859	Astrocytes	7.42875	MicroGlia	other	10.4573	0.36711	0.426801	0.189357
Bsg	Cav1	13.4859	Astrocytes	7.08827	Neuron	other	10.2871	0.36711	0.426801	0.0457827
Cxcl12	Oprd1	9.06486	Astrocytes	10.6205	MicroGlia	other	9.8427	-0.220698	0.172508	0.562361
Pomc	Oprd1	7.62351	Astrocytes	10.6205	MicroGlia	other	9.12202	0.359344	0.177214	0.562361
Cxcl12	Oprd1	9.06486	Astrocytes	8.34892	Vasculature	other	8.70689	-0.220698	0.172508	0.175983
Cxcl12	Oprd1	9.06486	Astrocytes	8.34877	Neuron	other	8.70682	-0.220698	0.172508	0.167524
Cxcl12	Oprd1	9.06486	Astrocytes	7.78523	Astrocytes	other	8.42505	-0.220698	0.172508	0.0762731
Cxcl12	Oprd1	9.06486	Astrocytes	7.54093	OPC	other	8.3029	-0.220698	0.172508	0.031433
Cxcl12	Itgb1	9.06486	Astrocytes	7.42475	MicroGlia	other	8.2448	0.379728	0.172508	0.111894
Cxcl12	Oprd1	9.06486	Astrocytes	7.35775	Oligo	other	8.21131	-0.220698	0.172508	0.0510962
Fn1	Itgb1	8.74548	Astrocytes	7.42475	MicroGlia	other	8.08512	0.405252	0.310876	0.111894
Cxcl12	Itgb1	9.06486	Astrocytes	7.01654	Vasculature	other	8.0407	0.379728	0.172508	0.00243784
Cxcl12	Itgb1	9.06486	Astrocytes	7.01458	OPC	other	8.03972	0.379728	0.172508	0.00826229
Pomc	Oprd1	7.62351	Astrocytes	8.34892	Vasculature	other	7.98622	0.359344	0.177214	0.175983
Pomc	Oprd1	7.62351	Astrocytes	8.34877	Neuron	other	7.98614	0.359344	0.177214	0.167524
Fn1	Itgb1	8.74548	Astrocytes	7.01654	Vasculature	other	7.88101	0.405252	0.310876	0.00243784
Fn1	Itgb1	8.74548	Astrocytes	7.01458	OPC	other	7.88003	0.405252	0.310876	0.00826229
Pomc	Oprd1	7.62351	Astrocytes	7.78523	Astrocytes	other	7.70437	0.359344	0.177214	0.0762731
Pomc	Oprd1	7.62351	Astrocytes	7.54093	OPC	other	7.58222	0.359344	0.177214	0.031433
Pomc	Oprd1	7.62351	Astrocytes	7.35775	Oligo	other	7.49063	0.359344	0.177214	0.0510962
Tgfb1	Itgb1	6.90611	Astrocytes	7.42475	MicroGlia	other	7.16543	0.0327066	0.098644	0.111894
Tgfb1	Tgfbr3	6.90611	Astrocytes	7.30684	MicroGlia	other	7.10647	0.378817	0.098644	0.23461
Tgfb1	Itgb1	6.90611	Astrocytes	7.01654	Vasculature	other	6.96132	0.0327066	0.098644	0.00243784
Tgfb1	Itgb1	6.90611	Astrocytes	7.01458	OPC	other	6.96034	0.0327066	0.098644	0.00826229
